# An integrated single-nucleus and spatial transcriptomics atlas reveals the molecular landscape of the human hippocampus

**DOI:** 10.1101/2024.04.26.590643

**Authors:** Jacqueline R. Thompson, Erik D. Nelson, Madhavi Tippani, Anthony D. Ramnauth, Heena R. Divecha, Ryan A. Miller, Nicholas J. Eagles, Elizabeth A. Pattie, Sang Ho Kwon, Svitlana V. Bach, Uma M. Kaipa, Jianing Yao, Christine Hou, Joel E. Kleinman, Leonardo Collado-Torres, Shizhong Han, Kristen R. Maynard, Thomas M. Hyde, Keri Martinowich, Stephanie C. Page, Stephanie C. Hicks

## Abstract

The hippocampus contains many unique cell types, which serve the structure’s specialized functions, including learning, memory and cognition. These cells have distinct spatial organization, morphology, physiology, and connectivity, highlighting the importance of transcriptome-wide profiling strategies that retain cytoarchitectural organization. Here, we generated spatially-resolved transcriptomics (SRT) and single-nucleus RNA-sequencing (snRNA-seq) data from adjacent tissue sections of the anterior human hippocampus in ten adult neurotypical donors to define molecular profiles for hippocampal cell types and spatial domains. Using non-negative matrix factorization (NMF) and label transfer, we integrated these data by defining gene expression patterns within the snRNA-seq data and inferring their expression in the SRT data. We identified NMF patterns that captured transcriptional variation across neuronal cell types and indicated that the response of excitatory and inhibitory postsynaptic specializations were prioritized in different SRT spatial domains. We used the NMF and label transfer approach to leverage existing rodent datasets, identifying patterns of activity-dependent transcription and subpopulations of dentate gyrus granule cells in our SRT dataset that may be predisposed to participate in learning and memory ensembles. Finally, we characterized the spatial organization of NMF patterns corresponding to non-*cornu ammonis* pyramidal neurons and identified snRNA-seq clusters mapping to distinct regions of the retrohippocampus, to three subiculum layers, and to a population of presubiculum neurons. To make this comprehensive molecular atlas accessible to the scientific community, both raw and processed data are freely available, including through interactive web applications.
