## Supplementary Table 1 for "An integrated single-nucleus and spatial transcriptomics atlas reveals the molecular landscape of the human hippocampus"

### Sheet: Sheet1
Donor ID	Age	Sex	Diagnosis	PMI (hours)	BMI (calculated)	Screening RIN (PFC)	Measured RIN (HPC)	Visium H&E	Visium-SPG	snRNA-seq
Br6522	33.3852	M	Control	31.5	26.8	7.7	5.9	yes	not measured	yes
Br8667	37.3333	F	Control	13.5	31.61	6.9	8.4	yes	not measured	yes
Br3942	47.5346	M	Control	27.5	32.28	7.3	7.8	yes	yes	yes
Br2720	48.2271	F	Control	25.5	32.8	7.5	not measured	yes	not measured	yes
Br6432	48.88	M	Control	30.5	32.1	7.4	7.9	yes	not measured	yes
Br6423	51.73	M	Control	18.5	24.1	7.1	not measured	yes	not measured	yes
Br8492	53.3989	F	Control	33.5	30.42	6.9	6.6	yes	not measured	yes
Br6471	55.4606	M	Control	24	33.5	7.1	6.7	yes	not measured	yes
Br8325	57.6208	F	Control	29	34	7.3	7.5	yes	yes	yes
Br2743	61.5414	M	Control	21.5	26.06	7.2	not measured	yes	not measured	yes
