## Supplementary Table 2 for "An integrated single-nucleus and spatial transcriptomics atlas reveals the molecular landscape of the human hippocampus"

### Sheet: spatial domain nomenclature
label	abbreviation
granule cell layer	GCL
cornu ammonis	CA
subiculum	SUB
retrohippocampal area	RHP
GABA-ergic neuron	GABA
stratum lucidum	SL
stratum radiatum	SR
stratum lacunosum-moleculare	SLM
subgranular zone	SGZ
white matter	WM
neuron cell body-enriched spots	Neuron
neuropil-enriched spots	Neuropil
vascular/cerebrospinal fluid cell-enriched spots	Vasc/CSF
thalamus	THAL
cortex	CTX
choroid plexus	CP
pyramidal cell layer	PCL
stratum oriens	SO

### Sheet: human snRNA-seq nomenclature
label	abbreviation
granule cells	GC
mossy cells	MC
cornu ammonis	CA
prosubiculum	ProS
subiculum	Sub
hippocampus-amygdala transition area	HATA
amygdala-hippocampal region	AHi
amygdala	Amy
thalamus	Thal
Cajal-Retzius cells	Cajal
SST postive GABAergic neurons	SST
CORT postive GABAergic neurons	CORT
PV postive fast-spiking GABAergic neurons	PV.FS
CRABP1 postive GABAergic neurons	CRABP1
C1QL1 positive GABAergic neurons	C1QL1
LAMP5 positive, medial ganglionic eminence derived GABAergic neurons	LAMP5.MGE
LAMP5 positive, caudal ganglionic eminence derived GABAergic neurons	LAMP5.CGE
HTR3A positive GABAergic neurons	HTR3A
VIP positive GABAergic neurons	VIP
PENK positive GABAergic neurons	GABA.PENK
medial ganglionic eminence-derived GABAergic neurons	GABA.MGE
caudal ganglionic eminence-derived GABAergic neurons	GABA.CGE
microglia	Micro
astrocytes	Astro
oligodendrocytes	Oligo
oligodendrocyte progenitor cells	OPC
committed oligodendrocyte precursor cells	COP
ependymal cells	Ependy
choroid plexus cells	CP
endothelial cells	Endo
pericytes	PC
smooth muscle cells	SMC
vascular lepto-meningeal cells	VLMC
presubiculum	PreS
RHP	retrohippocampus
ENT	entorhinal cortex
ENT.sup	entorhinal cortex (superficial)
