## Supplementary Table 8 for "An integrated single-nucleus and spatial transcriptomics atlas reveals the molecular landscape of the human hippocampus"

	tool	variable	sample	corr	rmse	cellTypeResolution
1	RCTD	oligo	V12D07-332_A1	0.00954368032713247	0.425762728949511	Mid
2	RCTD	oligo	V12D07-332_B1	0.00575231402039096	0.421023286239223	Mid
3	RCTD	oligo	V12D07-332_C1	0.0280501684607885	0.474040803582452	Mid
4	RCTD	oligo	V12D07-332_D1	-0.0170836858937492	0.472762157004595	Mid
5	RCTD	oligo	V12D07-335_A1	0.00513131483994475	0.391981963311076	Mid
6	RCTD	oligo	V12D07-335_B1	-0.00396067937350259	0.438255697821771	Mid
7	RCTD	oligo	V12D07-335_C1	-0.0235008719207868	0.46705286356767	Mid
8	RCTD	oligo	V12D07-335_D1	-0.00770710300839985	0.428854308063887	Mid
9	RCTD	neuron	V12D07-332_A1	0.00441873793944102	0.225584440176695	Mid
10	RCTD	neuron	V12D07-332_B1	-0.00865678345508777	0.337974575908034	Mid
11	RCTD	neuron	V12D07-332_C1	-0.0135193638005773	0.293782353000109	Mid
12	RCTD	neuron	V12D07-332_D1	-0.00229351183184471	0.346058030522626	Mid
13	RCTD	neuron	V12D07-335_A1	0.0142089112372941	0.360518112064617	Mid
14	RCTD	neuron	V12D07-335_B1	-0.0135864902498422	0.200696671604104	Mid
15	RCTD	neuron	V12D07-335_C1	-0.0252035433835321	0.347183106620107	Mid
16	RCTD	neuron	V12D07-335_D1	0.0300999816183108	0.337183750987312	Mid
17	RCTD	microglia	V12D07-332_A1	0.0144654160448578	0.267126148064045	Mid
18	RCTD	microglia	V12D07-332_B1	-0.0166251317821501	0.226355753007822	Mid
19	RCTD	microglia	V12D07-332_C1	0.000361675970351542	0.212178470527792	Mid
20	RCTD	microglia	V12D07-332_D1	0.0184888302040674	0.157637814383299	Mid
21	RCTD	microglia	V12D07-335_A1	-0.000820658753101998	0.217096338374939	Mid
22	RCTD	microglia	V12D07-335_B1	-0.000832714800366318	0.259921165258515	Mid
23	RCTD	microglia	V12D07-335_C1	-0.00702822187885733	0.161817238162899	Mid
24	RCTD	microglia	V12D07-335_D1	0.0248754346277702	0.141798032249328	Mid
25	RCTD	astrocyte	V12D07-332_A1	-0.0117941952215966	0.12064369411784	Mid
26	RCTD	astrocyte	V12D07-332_B1	0.0128544492885784	0.206321071144207	Mid
27	RCTD	astrocyte	V12D07-332_C1	0.00812429998481723	0.185436720177193	Mid
28	RCTD	astrocyte	V12D07-332_D1	0.00285503194296636	0.19468233408528	Mid
29	RCTD	astrocyte	V12D07-335_A1	-0.012705158870755	0.19465675942759	Mid
30	RCTD	astrocyte	V12D07-335_B1	0.00578949804431885	0.159968408018272	Mid
31	RCTD	astrocyte	V12D07-335_C1	-0.0110488722881185	0.221464694350766	Mid
32	RCTD	astrocyte	V12D07-335_D1	-0.00847345305887182	0.19421115775967	Mid
33	cell2location	oligo	V12D07-332_A1	0.0130698600672518	0.475442208011067	Mid
34	cell2location	oligo	V12D07-332_B1	0.00631356408528441	0.420170076459182	Mid
35	cell2location	oligo	V12D07-332_C1	0.014958084837934	0.501271386046509	Mid
36	cell2location	oligo	V12D07-332_D1	-0.0130740233593524	0.473324689811141	Mid
37	cell2location	oligo	V12D07-335_A1	0.00457808090546725	0.387378505659093	Mid
38	cell2location	oligo	V12D07-335_B1	-0.0322517465528689	0.472939902389092	Mid
39	cell2location	oligo	V12D07-335_C1	-0.0216709705332072	0.476905711995659	Mid
40	cell2location	oligo	V12D07-335_D1	-0.0226433090853203	0.425608345375734	Mid
41	cell2location	neuron	V12D07-332_A1	0.00638497296087105	0.203486344604803	Mid
42	cell2location	neuron	V12D07-332_B1	-0.00842347643655493	0.303654519638768	Mid
43	cell2location	neuron	V12D07-332_C1	-0.0136620352183358	0.238992300175061	Mid
44	cell2location	neuron	V12D07-332_D1	0.000122131524182213	0.293098714185056	Mid
45	cell2location	neuron	V12D07-335_A1	0.00836305406254336	0.303103519577586	Mid
46	cell2location	neuron	V12D07-335_B1	-0.00864799308682077	0.174953057286499	Mid
47	cell2location	neuron	V12D07-335_C1	-0.0164441418345535	0.258440456154767	Mid
48	cell2location	neuron	V12D07-335_D1	0.0204782454594652	0.25981904459799	Mid
49	cell2location	microglia	V12D07-332_A1	0.0153824220409993	0.235086972720239	Mid
50	cell2location	microglia	V12D07-332_B1	-0.0105458921945159	0.216398776476904	Mid
51	cell2location	microglia	V12D07-332_C1	-0.000404138212767786	0.205696338403572	Mid
52	cell2location	microglia	V12D07-332_D1	0.0020158556666893	0.173125415984824	Mid
53	cell2location	microglia	V12D07-335_A1	-0.00301533080746304	0.220907731659193	Mid
54	cell2location	microglia	V12D07-335_B1	0.0107665018241516	0.277004412601395	Mid
55	cell2location	microglia	V12D07-335_C1	0.00882432922728906	0.191734433776173	Mid
56	cell2location	microglia	V12D07-335_D1	0.0100338623917524	0.198885349223221	Mid
57	cell2location	astrocyte	V12D07-332_A1	-0.00504256746958848	0.220870413987956	Mid
58	cell2location	astrocyte	V12D07-332_B1	0.0274823452716632	0.26737491903037	Mid
59	cell2location	astrocyte	V12D07-332_C1	0.0144872841686712	0.232096276965224	Mid
60	cell2location	astrocyte	V12D07-332_D1	0.00126194251596448	0.26601686113256	Mid
61	cell2location	astrocyte	V12D07-335_A1	-0.00272453779427099	0.291374487099644	Mid
62	cell2location	astrocyte	V12D07-335_B1	-0.0082559521862691	0.221419176604087	Mid
63	cell2location	astrocyte	V12D07-335_C1	-0.019559370984827	0.240032463855817	Mid
64	cell2location	astrocyte	V12D07-335_D1	-0.0121916138645305	0.261306882655151	Mid
65	tangram	oligo	V12D07-332_A1	-0.00253223771797257	0.604390336590324	Mid
66	tangram	oligo	V12D07-332_B1	0.0129946833350229	0.468405759205472	Mid
67	tangram	oligo	V12D07-332_C1	0.00523924909170517	0.586440330171754	Mid
68	tangram	oligo	V12D07-332_D1	-0.00487947410192791	0.533649801367512	Mid
69	tangram	oligo	V12D07-335_A1	0.00861045505145926	0.43180399360915	Mid
70	tangram	oligo	V12D07-335_B1	-0.0148238044164808	0.56185547866812	Mid
71	tangram	oligo	V12D07-335_C1	-0.00522589442633166	0.554187264050524	Mid
72	tangram	oligo	V12D07-335_D1	-0.00189956063720742	0.471068563028238	Mid
73	tangram	neuron	V12D07-332_A1	-0.00965216595508902	0.699329616600025	Mid
74	tangram	neuron	V12D07-332_B1	-0.0224643904557204	0.649325744353154	Mid
75	tangram	neuron	V12D07-332_C1	-0.00490376197497423	0.669136216253137	Mid
76	tangram	neuron	V12D07-332_D1	-0.019166031399791	0.633924650048058	Mid
77	tangram	neuron	V12D07-335_A1	0.0181320576960565	0.662158606208403	Mid
78	tangram	neuron	V12D07-335_B1	-0.00910709241823015	0.656891801356326	Mid
79	tangram	neuron	V12D07-335_C1	-0.00879209099574323	0.637324862783485	Mid
80	tangram	neuron	V12D07-335_D1	0.0077433001810531	0.663231256804429	Mid
81	tangram	microglia	V12D07-332_A1	0.00267586362706919	0.289783391978384	Mid
82	tangram	microglia	V12D07-332_B1	-0.00076275947035645	0.262706459783793	Mid
83	tangram	microglia	V12D07-332_C1	-0.0117251659249996	0.253352901534333	Mid
84	tangram	microglia	V12D07-332_D1	-0.0134863075125323	0.217164914026812	Mid
85	tangram	microglia	V12D07-335_A1	-0.0030584959097873	0.260357326611123	Mid
86	tangram	microglia	V12D07-335_B1	0.0145568718937729	0.301163293721269	Mid
87	tangram	microglia	V12D07-335_C1	-0.00724570150578808	0.221449979506779	Mid
88	tangram	microglia	V12D07-335_D1	-0.016874579828106	0.214400823793593	Mid
89	tangram	astrocyte	V12D07-332_A1	0.0023941341277835	0.156038223092743	Mid
90	tangram	astrocyte	V12D07-332_B1	0.0075263196226193	0.248831936285344	Mid
91	tangram	astrocyte	V12D07-332_C1	0.0115898195001472	0.227712775373155	Mid
92	tangram	astrocyte	V12D07-332_D1	-0.0177130793993975	0.233418162634814	Mid
93	tangram	astrocyte	V12D07-335_A1	-0.0122781676274107	0.193879420439224	Mid
94	tangram	astrocyte	V12D07-335_B1	-0.0025040969497614	0.188687233233526	Mid
95	tangram	astrocyte	V12D07-335_C1	0.0131571720941872	0.263647837589353	Mid
96	tangram	astrocyte	V12D07-335_D1	-0.0173368574028614	0.199068714363774	Mid
97	RCTD	oligo	V12D07-332_A1	0.00715701890310601	0.436849691360107	Fine
98	RCTD	oligo	V12D07-332_B1	0.0055419859376904	0.426836449636459	Fine
99	RCTD	oligo	V12D07-332_C1	0.0289799791737795	0.492216378282636	Fine
100	RCTD	oligo	V12D07-332_D1	-0.0167297210279287	0.478986065250555	Fine
101	RCTD	oligo	V12D07-335_A1	0.00560190828192698	0.393768832513862	Fine
102	RCTD	oligo	V12D07-335_B1	-0.00255919204791358	0.445128351934798	Fine
103	RCTD	oligo	V12D07-335_C1	-0.0243122609604181	0.481400258489686	Fine
104	RCTD	oligo	V12D07-335_D1	-0.00737643692900731	0.431250018051842	Fine
105	RCTD	neuron	V12D07-332_A1	0.00324441660819591	0.339511928468734	Fine
106	RCTD	neuron	V12D07-332_B1	-0.0106417885489224	0.440401594951982	Fine
107	RCTD	neuron	V12D07-332_C1	-0.00874352304921813	0.450740248885879	Fine
108	RCTD	neuron	V12D07-332_D1	-0.00277572732588232	0.452877894494348	Fine
109	RCTD	neuron	V12D07-335_A1	0.0106675287995699	0.465970704084223	Fine
110	RCTD	neuron	V12D07-335_B1	-0.0134612121107223	0.309767641914472	Fine
111	RCTD	neuron	V12D07-335_C1	-0.0265016911672294	0.523104412321164	Fine
112	RCTD	neuron	V12D07-335_D1	0.026691584355836	0.452118576058948	Fine
113	RCTD	microglia	V12D07-332_A1	0.0159126321703618	0.267528784350919	Fine
114	RCTD	microglia	V12D07-332_B1	-0.0138147414102179	0.226938834466952	Fine
115	RCTD	microglia	V12D07-332_C1	-0.00757343390438104	0.212815495414472	Fine
116	RCTD	microglia	V12D07-332_D1	0.0179930532057748	0.157965603121488	Fine
117	RCTD	microglia	V12D07-335_A1	-0.00296275325278431	0.217514751687273	Fine
118	RCTD	microglia	V12D07-335_B1	0.000620488825032791	0.260332678575699	Fine
119	RCTD	microglia	V12D07-335_C1	-0.00543822996724646	0.162133512441405	Fine
120	RCTD	microglia	V12D07-335_D1	0.0273708882508988	0.141850890575802	Fine
121	RCTD	astrocyte	V12D07-332_A1	-0.00832272254619543	0.107991090720788	Fine
122	RCTD	astrocyte	V12D07-332_B1	0.0120464313448571	0.202635570178094	Fine
123	RCTD	astrocyte	V12D07-332_C1	0.0100821209469334	0.182882730767842	Fine
124	RCTD	astrocyte	V12D07-332_D1	0.00457888959203207	0.189289720155451	Fine
125	RCTD	astrocyte	V12D07-335_A1	-0.0119732338826246	0.180767134534292	Fine
126	RCTD	astrocyte	V12D07-335_B1	0.0088855278950236	0.155046446398627	Fine
127	RCTD	astrocyte	V12D07-335_C1	-0.0108010813528292	0.221208293576687	Fine
128	RCTD	astrocyte	V12D07-335_D1	-0.00998201147906656	0.180668024944248	Fine
129	cell2location	oligo	V12D07-332_A1	0.0147442194247267	0.494159203517978	Fine
130	cell2location	oligo	V12D07-332_B1	0.00436555423582014	0.428095207461276	Fine
131	cell2location	oligo	V12D07-332_C1	0.0221808861477858	0.52184986269872	Fine
132	cell2location	oligo	V12D07-332_D1	-0.0143831297913459	0.486144319553218	Fine
133	cell2location	oligo	V12D07-335_A1	0.00382734352486524	0.389230042030637	Fine
134	cell2location	oligo	V12D07-335_B1	-0.0132266606877458	0.471683769784693	Fine
135	cell2location	oligo	V12D07-335_C1	-0.0288297306648066	0.494338680473119	Fine
136	cell2location	oligo	V12D07-335_D1	-0.0108258603793322	0.428299463386379	Fine
137	cell2location	neuron	V12D07-332_A1	-0.00281342983065651	0.519591181484099	Fine
138	cell2location	neuron	V12D07-332_B1	-0.0147471421400848	0.574879168556637	Fine
139	cell2location	neuron	V12D07-332_C1	-0.0081624401405413	0.574333511256762	Fine
140	cell2location	neuron	V12D07-332_D1	-0.00804670051210146	0.574322499763998	Fine
141	cell2location	neuron	V12D07-335_A1	0.00878162892396418	0.572426024362799	Fine
142	cell2location	neuron	V12D07-335_B1	-0.00799986566823875	0.514475840453105	Fine
143	cell2location	neuron	V12D07-335_C1	-0.0218179689443941	0.601017253269189	Fine
144	cell2location	neuron	V12D07-335_D1	0.0223911004183294	0.594774880750655	Fine
145	cell2location	microglia	V12D07-332_A1	0.0152853784275325	0.246434919925543	Fine
146	cell2location	microglia	V12D07-332_B1	0.0135097757685759	0.213472748936958	Fine
147	cell2location	microglia	V12D07-332_C1	-0.0145426406905435	0.20067627349647	Fine
148	cell2location	microglia	V12D07-332_D1	0.00418233726211541	0.152424054249473	Fine
149	cell2location	microglia	V12D07-335_A1	-0.0143597188432344	0.208306840742756	Fine
150	cell2location	microglia	V12D07-335_B1	0.00731238733368473	0.251450017935126	Fine
151	cell2location	microglia	V12D07-335_C1	0.00291857153209413	0.160724145477521	Fine
152	cell2location	microglia	V12D07-335_D1	0.0225701140959175	0.148626663944341	Fine
153	cell2location	astrocyte	V12D07-332_A1	0.00442331529814445	0.118189409728359	Fine
154	cell2location	astrocyte	V12D07-332_B1	0.0187095960146753	0.210149548286166	Fine
155	cell2location	astrocyte	V12D07-332_C1	0.0154756590745434	0.187752197234258	Fine
156	cell2location	astrocyte	V12D07-332_D1	0.00384615551973625	0.201165060956018	Fine
157	cell2location	astrocyte	V12D07-335_A1	-0.0229595781414069	0.175167754266663	Fine
158	cell2location	astrocyte	V12D07-335_B1	0.00803930503279352	0.150825564189019	Fine
159	cell2location	astrocyte	V12D07-335_C1	0.000227597688901728	0.215056176169767	Fine
160	cell2location	astrocyte	V12D07-335_D1	-0.0148286628737824	0.161617559550079	Fine
161	tangram	oligo	V12D07-332_A1	0.0317774829289175	0.59645825653394	Fine
162	tangram	oligo	V12D07-332_B1	0.0337051232129503	0.465892233449753	Fine
163	tangram	oligo	V12D07-332_C1	0.00863489605649137	0.585498664068191	Fine
164	tangram	oligo	V12D07-332_D1	-0.00312665718683068	0.532974699771139	Fine
165	tangram	oligo	V12D07-335_A1	-0.00156035424549132	0.437731144523176	Fine
166	tangram	oligo	V12D07-335_B1	-0.019478939496639	0.563885771996058	Fine
167	tangram	oligo	V12D07-335_C1	0.00102696662972213	0.553836254108874	Fine
168	tangram	oligo	V12D07-335_D1	-0.000624761485201304	0.471637935116884	Fine
169	tangram	neuron	V12D07-332_A1	0.0256473014042938	0.692509237049774	Fine
170	tangram	neuron	V12D07-332_B1	-0.0150832026187487	0.645574886716756	Fine
171	tangram	neuron	V12D07-332_C1	-0.0095171137684123	0.663621536642759	Fine
172	tangram	neuron	V12D07-332_D1	0.0111396502972693	0.63556794040083	Fine
173	tangram	neuron	V12D07-335_A1	0.0172401790401969	0.660704929268012	Fine
174	tangram	neuron	V12D07-335_B1	0.00332662728349689	0.649161075529794	Fine
175	tangram	neuron	V12D07-335_C1	-0.00118626241571146	0.63498771391486	Fine
176	tangram	neuron	V12D07-335_D1	-0.00629967860610379	0.658417810974096	Fine
177	tangram	microglia	V12D07-332_A1	0.00473237445028838	0.296050641673577	Fine
178	tangram	microglia	V12D07-332_B1	0.0114595684888681	0.263262058656247	Fine
179	tangram	microglia	V12D07-332_C1	0.0060713246361056	0.258387857778658	Fine
180	tangram	microglia	V12D07-332_D1	-0.000409937951156144	0.205997096183679	Fine
181	tangram	microglia	V12D07-335_A1	-0.00516154656968116	0.269477274888694	Fine
182	tangram	microglia	V12D07-335_B1	-0.012751649604119	0.312664380577341	Fine
183	tangram	microglia	V12D07-335_C1	0.0103949256580868	0.227502860510009	Fine
184	tangram	microglia	V12D07-335_D1	-0.00836585293583171	0.216884109751907	Fine
185	tangram	astrocyte	V12D07-332_A1	0.0445763432940594	0.181237079420297	Fine
186	tangram	astrocyte	V12D07-332_B1	-0.00489733469442919	0.244456615974564	Fine
187	tangram	astrocyte	V12D07-332_C1	0.00947063705010379	0.237678268193561	Fine
188	tangram	astrocyte	V12D07-332_D1	-0.0148114061438092	0.2318045327648	Fine
189	tangram	astrocyte	V12D07-335_A1	0.00594420169019785	0.203253569911973	Fine
190	tangram	astrocyte	V12D07-335_B1	0.0259732261137665	0.182497739478123	Fine
191	tangram	astrocyte	V12D07-335_C1	0.0146997702845187	0.260345472760862	Fine
192	tangram	astrocyte	V12D07-335_D1	-0.0142330450158929	0.205261342308118	Fine
