## Supplementary Table 10 for "An integrated single-nucleus and spatial transcriptomics atlas reveals the molecular landscape of the human hippocampus"

gene	weights	nmf
AKAP11	0.000498653372157485	nmf1
MFN1	0.0004937040149348	nmf1
FBXL5	0.000487886462981275	nmf1
SLC35F5	0.000476947486730415	nmf1
POLA1	0.000473489436309889	nmf1
SNX13	0.000471507190905271	nmf1
WRN	0.000463445009706937	nmf1
AHCTF1	0.000459636900655173	nmf1
NUTM2A-AS1	0.000455561973582799	nmf1
VPS54	0.000450869044080189	nmf1
UBA6-AS1	0.00123347906927831	nmf2
GDAP1	0.00112934796997146	nmf2
AEBP2	0.00111914945379554	nmf2
MALAT1	0.00104885009749645	nmf2
AC025159.1	0.00104604017030067	nmf2
AC024901.1	0.00102306543483588	nmf2
MIR2052HG	0.00101555284464592	nmf2
AC008269.1	0.000948108955848349	nmf2
TAPT1-AS1	0.000945240270868599	nmf2
UPP2	0.000880798392375861	nmf2
FER	0.00185878074292686	nmf3
SBF2	0.00185628115201649	nmf3
AKT3	0.00184972548731951	nmf3
ARID1B	0.0017833782814157	nmf3
NCOA1	0.00176608193594381	nmf3
MBD5	0.00172787585844172	nmf3
FAM172A	0.00172744493058347	nmf3
FAF1	0.00171850627268769	nmf3
USP34	0.00171163572147712	nmf3
MED13L	0.00169126560519448	nmf3
NPTXR	0.00169435451045267	nmf4
ENC1	0.00168234538141761	nmf4
CREG2	0.00157837002918401	nmf4
NPTX1	0.00157395402818899	nmf4
CALM1	0.00157005016841228	nmf4
PRNP	0.00151460535399983	nmf4
THY1	0.00151454925559945	nmf4
NORAD	0.0014864806482885	nmf4
PHYHIP	0.00147944683643095	nmf4
YWHAG	0.00142073699612807	nmf4
SEMA5A	0.00167202729678147	nmf5
ZBTB20	0.00141624180057422	nmf5
LY86-AS1	0.00141356987632205	nmf5
KCNIP4	0.00139138044683593	nmf5
PCDH15	0.00126967418695124	nmf5
TRPM3	0.00123281603982539	nmf5
EDIL3	0.00122810845841384	nmf5
CLSTN2	0.00121705115880952	nmf5
GRM1	0.00119801264878918	nmf5
PARD3	0.00119786503668064	nmf5
MALAT1	0.00158833390328044	nmf6
PKD1	0.00131296305724549	nmf6
GRIN1	0.00131293505103603	nmf6
MEG3	0.00121355907105144	nmf6
MIAT	0.00119559390351821	nmf6
KIAA0930	0.00109315977174851	nmf6
ACAP3	0.0010813556138985	nmf6
KIFC2	0.00104508923461804	nmf6
GPC1	0.00102549094654379	nmf6
RAP1GAP	0.000984069858408819	nmf6
NORAD	0.00134222640036374	nmf7
VAMP2	0.00120803663430324	nmf7
SYT11	0.00118881588252355	nmf7
MAP1B	0.00117058508100599	nmf7
FAIM2	0.00114524786745391	nmf7
CALM1	0.00113711796600056	nmf7
ATP1B1	0.00112085053628393	nmf7
PEG3	0.00112023995139546	nmf7
OIP5-AS1	0.00111892520388823	nmf7
SERINC1	0.00111335019824817	nmf7
AC069228.1	0.00241868983498419	nmf8
SNAP25-AS1	0.00229360095034738	nmf8
AC027288.3	0.00208524708218023	nmf8
PCDH9-AS2	0.00205501851832945	nmf8
AC110296.1	0.0019857475157374	nmf8
ZFPM2-AS1	0.00192902665636169	nmf8
AP001825.1	0.00189657764020629	nmf8
AP002370.2	0.00184692921732315	nmf8
PDE5A	0.00161961958530159	nmf8
MALAT1	0.00157451710942405	nmf8
PPP6R2	0.00177169698239405	nmf9
FBXL20	0.00164884698895815	nmf9
ZNF609	0.00157077652815408	nmf9
FAM222B	0.00156232264736106	nmf9
RBM6	0.00156193961680295	nmf9
GATAD2B	0.00145608308483101	nmf9
R3HDM2	0.00142617497060203	nmf9
SSH2	0.00139066509611304	nmf9
RERE	0.00138088711716417	nmf9
RPRD2	0.00137293686086876	nmf9
KCNIP4	0.00157411537393831	nmf10
CNTN5	0.00124201379252122	nmf10
NRG1	0.0012056901890379	nmf10
ZBTB20	0.00120345580810653	nmf10
TRPM3	0.00118821389597328	nmf10
NKAIN3	0.00117760103627168	nmf10
ADRA1A	0.00114179022907515	nmf10
LRRTM4	0.00113720410752832	nmf10
AC097528.1	0.00112888671250931	nmf10
TENM2	0.00112724096687779	nmf10
OPCML	0.0014939709411397	nmf11
DCC	0.00140035345811048	nmf11
KCNIP4	0.00133032711110321	nmf11
KCNQ5	0.00132460340061477	nmf11
RBFOX1	0.0012927911943417	nmf11
SDK1	0.00124324378721801	nmf11
HS6ST3	0.00121660951297002	nmf11
PTPRG	0.00121640200771052	nmf11
TAFA1	0.00121178534927432	nmf11
ZFPM2	0.00120832699983168	nmf11
GAPDH	0.00143284142432637	nmf12
NDUFA4	0.00139428005706666	nmf12
DYNLL1	0.00136309113986793	nmf12
SRP14	0.00131219862969284	nmf12
HINT1	0.00128917655421195	nmf12
UBB	0.00123083443190128	nmf12
BEX1	0.00122086122056454	nmf12
BEX3	0.00118354570671818	nmf12
BEX2	0.00118314853281127	nmf12
SOD1	0.00117356645762531	nmf12
PDZD2	0.0016155484048009	nmf13
NRG1	0.00133280118894646	nmf13
NRXN3	0.00131728907165589	nmf13
NCOR2	0.00128129169715649	nmf13
PLXNA2	0.00120239597241799	nmf13
LRFN2	0.00116486106938214	nmf13
RTN4RL1	0.00113931478218501	nmf13
CAMK1D	0.0011285023259321	nmf13
KCNQ3	0.0011176234188618	nmf13
TET3	0.00111238942700576	nmf13
KCNIP4	0.0017623369703215	nmf14
LRRTM4	0.00168451639546268	nmf14
TAFA1	0.00161814998595056	nmf14
CSMD1	0.0015561620909106	nmf14
DGKB	0.00144851367090062	nmf14
IL1RAPL1	0.00143540037205612	nmf14
TRPM3	0.00142955055798569	nmf14
NCAM2	0.00133014736619642	nmf14
DAB1	0.00132951710234596	nmf14
NRG3	0.00131404009559532	nmf14
KCNIP4	0.00157458196254429	nmf15
TAFA1	0.00147199725873938	nmf15
RBFOX1	0.00145516216670862	nmf15
AC004160.1	0.00138952955976246	nmf15
TENM2	0.00136183338521437	nmf15
HS6ST3	0.00134123589887296	nmf15
KCNMB2	0.00133940887194841	nmf15
CCSER1	0.00132337494310154	nmf15
MARCH1	0.00129734255277793	nmf15
STXBP5L	0.00126129678958732	nmf15
PPP1R12A	0.000980937737952959	nmf16
EPHA5	0.000867367539608574	nmf16
MT-ATP6	0.000862887343203451	nmf16
ARHGAP20	0.000836973047039	nmf16
LINGO2	0.000827694791237381	nmf16
MT-ND3	0.00082522213578698	nmf16
FRAS1	0.000819577500977033	nmf16
MIR646HG	0.000781680896443347	nmf16
CCDC91	0.000773430625501792	nmf16
NLK	0.00077200376354055	nmf16
KCNIP4	0.00158134611975892	nmf17
AC109466.1	0.0015520891310969	nmf17
TSHZ2	0.00150445940514645	nmf17
CNTN5	0.00146928011849158	nmf17
PTPRT	0.00143452611380602	nmf17
CDH12	0.00136458246896974	nmf17
DPP10	0.00130283800522217	nmf17
TENM2	0.00128177375691881	nmf17
NKAIN2	0.0012452676007487	nmf17
NRXN3	0.00118855467070715	nmf17
ARL17B	0.00186319454641845	nmf18
GOLGA8A	0.00135752972243559	nmf18
AC025159.1	0.00122057371519868	nmf18
MIR646HG	0.00117353487420214	nmf18
AL358944.1	0.00100075096555131	nmf18
DPH6-DT	0.000989357903386819	nmf18
HULC	0.000962228268146464	nmf18
KANSL1	0.000957876882211508	nmf18
ANKRD30BL	0.000904112663362853	nmf18
WWOX	0.000863910212828059	nmf18
GPC5	0.00140486216624769	nmf19
SLC1A2	0.00136510599219802	nmf19
NPAS3	0.00123065010897905	nmf19
NRXN1	0.00121607139467727	nmf19
ADGRV1	0.00121066510427173	nmf19
DPP10	0.00119592438657281	nmf19
GPM6A	0.00118572780221051	nmf19
ERBB4	0.00116729369427764	nmf19
CTNNA2	0.00115926513793531	nmf19
OBI1-AS1	0.00113930538104397	nmf19
SORCS3	0.00201233747471155	nmf20
HOMER1	0.00200068401383072	nmf20
PDE10A	0.00199488040111135	nmf20
SHC3	0.0013930712519238	nmf20
SPRED2	0.00138396095647083	nmf20
NTRK2	0.00134275014496468	nmf20
PTPRO	0.00132648834505907	nmf20
MALAT1	0.00131506646401721	nmf20
BDNF	0.00128979991718366	nmf20
TET3	0.00125848835050407	nmf20
NAV3	0.00281889042544525	nmf21
CCDC91	0.00268272191559696	nmf21
ERC1	0.0025884308675391	nmf21
DLG2	0.00257419992526126	nmf21
AEBP2	0.00251543620295518	nmf21
CNTN1	0.00248480643548632	nmf21
ANKS1B	0.00245595903121354	nmf21
VPS13B	0.00242218497546622	nmf21
PLEKHA5	0.00239898458778166	nmf21
NAV2	0.00230498772548302	nmf21
DPP10	0.00181814230251224	nmf22
KCNIP4	0.00147023784353389	nmf22
LRRTM4	0.00146848458333231	nmf22
ADAMTSL1	0.0014625421488152	nmf22
ASIC2	0.0014380009655385	nmf22
RALYL	0.00140812968466349	nmf22
LRP1B	0.00140733740346698	nmf22
CSMD1	0.00140545395288728	nmf22
NRXN3	0.00134567852838246	nmf22
BRINP3	0.00134390325017524	nmf22
DSCAM	0.00128618448792682	nmf23
CDH18	0.00120525689436605	nmf23
ASTN2	0.00120439295011168	nmf23
ESRRG	0.0011413967313869	nmf23
CADM2	0.00100361411196233	nmf23
HDAC9	0.00099245700554927	nmf23
PTPRD	0.000977573030179274	nmf23
DCC	0.000975852678898442	nmf23
MALAT1	0.000968080646398562	nmf23
PCDH9	0.000938086850821421	nmf23
SRRM2	0.00400608691256229	nmf24
MALAT1	0.00397477838927587	nmf24
LUC7L3	0.00379965514212149	nmf24
HNRNPDL	0.00340789753137419	nmf24
SON	0.00319190310426099	nmf24
ARGLU1	0.003013085008753	nmf24
RBM25	0.00288261515786256	nmf24
VPS13C	0.00279630186291343	nmf24
AKAP9	0.00279206921776884	nmf24
DDX5	0.0027561780771226	nmf24
NBEA	0.00413694045742894	nmf25
MIR99AHG	0.00401889451377352	nmf25
AKAP6	0.00364549840655825	nmf25
NRXN3	0.00351229611108736	nmf25
MDGA2	0.00344342930634715	nmf25
GPHN	0.00340476179790012	nmf25
TJP1	0.00334136765248404	nmf25
NCAM2	0.00333976324558968	nmf25
PCCA	0.00333200959679142	nmf25
RORA	0.00326128264501084	nmf25
RFX3	0.00137885339222204	nmf26
KCNIP4	0.00131108386917651	nmf26
ALDH1A2	0.00124512920906504	nmf26
ZBTB20	0.00123015517830335	nmf26
ST6GALNAC5	0.00118779981142491	nmf26
NRG3	0.00116904232046881	nmf26
COL25A1	0.00113410351700356	nmf26
IL1RAPL1	0.00112964071656578	nmf26
DAB1	0.00112122374393017	nmf26
NEGR1	0.00110739990106689	nmf26
CNTN5	0.00178947310836303	nmf27
NTNG1	0.00151821185515986	nmf27
PTPRK	0.00149253125038801	nmf27
HS6ST3	0.00148933423288477	nmf27
PTPRT	0.00142284907291448	nmf27
GRM7	0.00128788299345913	nmf27
CNTNAP5	0.0012871059939506	nmf27
DPP10	0.00127212039722629	nmf27
PTPRD	0.00127112789147429	nmf27
CSMD1	0.00123621784499919	nmf27
TTTY14	0.0172742210295578	nmf28
NLGN4Y	0.0171010571070317	nmf28
USP9Y	0.013401934696799	nmf28
UTY	0.0128868637089204	nmf28
EXOC4	0.0107891051081242	nmf28
IMMP2L	0.00876252165277403	nmf28
AUTS2	0.00826310145140511	nmf28
SRPK2	0.00794082051761658	nmf28
BRAF	0.00770049067486679	nmf28
MKLN1	0.00739403844135159	nmf28
ROBO1	0.00159666393414743	nmf29
GPC5	0.00155813300359392	nmf29
DGKB	0.00153819211052658	nmf29
KCNIP4	0.00152598555288467	nmf29
CNTN5	0.00149944530264326	nmf29
SGCZ	0.00144475509346167	nmf29
IQCJ-SCHIP1	0.00140070304859483	nmf29
RBFOX1	0.00136605614016193	nmf29
PTPRK	0.00134057809249691	nmf29
NKAIN3	0.00130703632211164	nmf29
TRPM3	0.00149844493354846	nmf30
HTR2C	0.00131507561463267	nmf30
TTR	0.00126840463652945	nmf30
MALAT1	0.0012660325265249	nmf30
LINC00276	0.00114834462419438	nmf30
TRMT9B	0.0011355776240334	nmf30
CRPPA	0.00111419371525693	nmf30
HDAC9	0.0010674823242093	nmf30
GRM8	0.00106117073827542	nmf30
OTX2-AS1	0.00103122799632239	nmf30
LINC00342	0.00231080621786813	nmf31
CCDC144A	0.00227823358362031	nmf31
KCNQ1OT1	0.00214163530328675	nmf31
AC092683.1	0.00207130560147761	nmf31
AC245060.5	0.00186273802042212	nmf31
BDP1	0.00181932417909824	nmf31
SNAP91	0.00171155896722701	nmf31
MEG3	0.00169378372253047	nmf31
NKTR	0.00169239715693737	nmf31
GOLGB1	0.00165276331158576	nmf31
GPC5	0.00193500305451653	nmf32
OPCML	0.00142305110813478	nmf32
PCDH15	0.00140777190112842	nmf32
KCNIP4	0.00136831804113898	nmf32
IQCJ-SCHIP1	0.00131847292948904	nmf32
AC011246.1	0.001258845775447	nmf32
HS6ST3	0.00125321406710181	nmf32
EPHA6	0.00125297998847058	nmf32
KIRREL3	0.00121331199816853	nmf32
SNTG1	0.00120769770328055	nmf32
LRRC7	0.00122559059690678	nmf33
LINC01608	0.00120678122699563	nmf33
NRXN3	0.00105571612695876	nmf33
VRK2	0.00103113466339073	nmf33
PLXDC2	0.00102928172687831	nmf33
SPOCK1	0.000996987990109477	nmf33
PDE1A	0.000985852219766692	nmf33
KNOP1	0.000968585509089099	nmf33
CTNND2	0.000962795914019187	nmf33
LINC00320	0.000935474030173872	nmf33
SMYD3	0.00644816735397841	nmf34
RABGAP1L	0.00601703406875021	nmf34
COP1	0.00589115469979849	nmf34
DNM3	0.00533079497246505	nmf34
RASAL2	0.00527080392410179	nmf34
NEGR1	0.00521215768764785	nmf34
PBX1	0.00503051095275929	nmf34
DAB1	0.00491620092772682	nmf34
AKT3	0.0048674696186783	nmf34
RPS6KC1	0.00486564034565633	nmf34
ADARB2	0.00173748351978146	nmf35
IL1RAPL1	0.00147859381971951	nmf35
FGF14	0.00145253037431105	nmf35
KAZN	0.00141816558688428	nmf35
RBFOX1	0.00141335404461726	nmf35
SGCZ	0.00141152075030899	nmf35
FBXL7	0.00141118198720314	nmf35
GRIN2A	0.00138506989882942	nmf35
ERBB4	0.00136040857220664	nmf35
NRG1	0.00134517892542699	nmf35
LHFPL3	0.00192036072822897	nmf36
DSCAM	0.00188883851792917	nmf36
TNR	0.00180849549137878	nmf36
LRRC4C	0.00173445206165289	nmf36
OPCML	0.00170792516232726	nmf36
PCDH15	0.00169207412835976	nmf36
CSMD1	0.00167612329559178	nmf36
KCNIP4	0.00165637057291269	nmf36
PTPRZ1	0.00161002229278575	nmf36
XYLT1	0.00153049802912902	nmf36
XIST	0.0186045968502327	nmf37
EXOC4	0.00855489960018198	nmf37
IMMP2L	0.00720431694831035	nmf37
AUTS2	0.00682765128241741	nmf37
SRPK2	0.00648962354390798	nmf37
BRAF	0.00620644930124668	nmf37
MKLN1	0.00597544552676619	nmf37
MALAT1	0.00572668788139358	nmf37
CDK13	0.00561302517415399	nmf37
JAZF1	0.00540020924981115	nmf37
SLC5A11	0.00196192362476006	nmf38
LINC00609	0.00178216034059117	nmf38
ST18	0.00174374088341568	nmf38
RNF220	0.00173713516690284	nmf38
PCDH9	0.00173473670808874	nmf38
CTNNA3	0.00170682838647417	nmf38
IL1RAPL1	0.00164747074153375	nmf38
QKI	0.00157931212534358	nmf38
NKAIN2	0.00156926776208876	nmf38
PDE4B	0.00149494049333741	nmf38
CSGALNACT1	0.00124307864772844	nmf39
FRMD4A	0.00123946999395538	nmf39
LRMDA	0.00121933701074625	nmf39
ITPR2	0.00121774296627014	nmf39
AC008691.1	0.00119799561086007	nmf39
ST6GALNAC3	0.00115112260936226	nmf39
P2RY12	0.00113391447727987	nmf39
SLC9A9	0.00112839231021387	nmf39
SRGAP2	0.00112393541592805	nmf39
ELMO1	0.00112379112811579	nmf39
KCNIP4	0.00140423002723889	nmf40
ROBO2	0.00136466642844303	nmf40
LRRTM4	0.00130132231322011	nmf40
ASIC2	0.0012683197983634	nmf40
GRIK1	0.00120831476393836	nmf40
RBFOX1	0.00120123024719952	nmf40
COL24A1	0.00119618395000838	nmf40
RALYL	0.00118439300819443	nmf40
OPCML	0.00115249632138462	nmf40
TENM2	0.00114428812014662	nmf40
TRPM3	0.00174311140144169	nmf41
HTR2C	0.00155412894459355	nmf41
MALAT1	0.00130499458947263	nmf41
TTR	0.00129445650360399	nmf41
HDAC9	0.00127739351311538	nmf41
GRM8	0.00127054986250394	nmf41
TRMT9B	0.00119110156351953	nmf41
PLD5	0.00114572722563867	nmf41
PTPRG	0.00113684142932173	nmf41
PDZD2	0.00113003719371768	nmf41
CADM2	0.00272238859836919	nmf42
IL1RAPL1	0.00257870594949273	nmf42
PDE4B	0.00243313691702017	nmf42
PCDH9	0.00242224006894312	nmf42
NLGN1	0.00231893538742901	nmf42
PPP2R2B	0.00229776948494045	nmf42
CTNNA3	0.00229599817128572	nmf42
SLC24A2	0.00222645903889478	nmf42
FRMD5	0.00221863202552415	nmf42
ANK3	0.00217004618250895	nmf42
TRPM3	0.0020783436983341	nmf43
CNTN5	0.00168055589027282	nmf43
KCNH7	0.00165527418295622	nmf43
AC011287.1	0.00149714348467844	nmf43
SGCZ	0.00140163664720232	nmf43
TAFA1	0.0013886624902656	nmf43
CNTNAP2	0.00136561626767139	nmf43
KCNIP4	0.0012939540099783	nmf43
GALNTL6	0.00127653652364107	nmf43
LINGO2	0.00126625211057441	nmf43
IL1RAPL1	0.00346458287621264	nmf44
PCDH9	0.00344866510175537	nmf44
PPP2R2B	0.00328232201419354	nmf44
CTNNA3	0.00324742771348356	nmf44
RNF220	0.00297479813723714	nmf44
SLC24A2	0.00295611355475392	nmf44
ST18	0.00295179158895688	nmf44
QKI	0.00294915950418282	nmf44
MBP	0.00289784968285438	nmf44
MALAT1	0.0027911824994769	nmf44
AC011287.1	0.00165564891588639	nmf45
KCNIP4	0.00162054516860504	nmf45
CNTN5	0.00157289593179614	nmf45
LRRTM4	0.00148587321399903	nmf45
EPHA6	0.00143216684087476	nmf45
DCC	0.00140338051380303	nmf45
NCAM2	0.00139144841492114	nmf45
CDH12	0.0013493793483495	nmf45
GRIA4	0.00132501294633749	nmf45
CHRM3	0.00130633463900703	nmf45
ERBB4	0.00197812053798734	nmf46
DPP10	0.00145890643829584	nmf46
LRRTM4	0.00145374850048617	nmf46
NXPH1	0.0014332841362124	nmf46
ASIC2	0.001350009228179	nmf46
CNTNAP2	0.00134241658830481	nmf46
SGCZ	0.00133133339224709	nmf46
SLIT2	0.00133123789367247	nmf46
KIAA1217	0.00130547173661323	nmf46
TAFA2	0.00129041757955424	nmf46
ERBB4	0.00172269410259765	nmf47
UNC5D	0.00162468052663302	nmf47
SGCZ	0.00146128126057321	nmf47
PTPRT	0.00144198244242677	nmf47
CHST9	0.00140373016491369	nmf47
GRIP1	0.00139584225225202	nmf47
OPCML	0.00139551262266704	nmf47
LRRTM4	0.00137610405426628	nmf47
MGAT4C	0.00132448440833836	nmf47
SEMA6D	0.00130493270420833	nmf47
TTR	0.0023617660059069	nmf48
CST3	0.00156638951112027	nmf48
ECRG4	0.00153255913414354	nmf48
SERPINF1	0.00145664134286611	nmf48
IGFBP7	0.00143541895241949	nmf48
RPL18A	0.00139480084157655	nmf48
EEF1A1	0.00138541093640765	nmf48
SERF2	0.00136794685449655	nmf48
SOD3	0.00133967308087724	nmf48
SLC25A6	0.00132553205816633	nmf48
LRP1B	0.0073752465943782	nmf49
MBD5	0.00693713649103496	nmf49
EXOC6B	0.00629318248597353	nmf49
NBAS	0.00595023027163185	nmf49
PRKCE	0.00583381310281703	nmf49
CTNNA2	0.00575928514732727	nmf49
FMNL2	0.00564212425580822	nmf49
EHBP1	0.00551132066427773	nmf49
UBR3	0.00547046163920815	nmf49
NCOA1	0.0054669948927211	nmf49
ERBB4	0.00196569390199001	nmf50
ADARB2	0.00173486528687893	nmf50
SNTG1	0.00148254317182878	nmf50
NRXN3	0.00143000198787864	nmf50
CNTNAP2	0.00142249484215646	nmf50
CSMD1	0.00139918170384101	nmf50
LRP1B	0.00138253872750962	nmf50
GALNTL6	0.00136538174204399	nmf50
ASIC2	0.00133548718020782	nmf50
SYNPR	0.00133174713673633	nmf50
DPP10	0.00160061458534894	nmf51
RORB	0.00145852085766582	nmf51
CADPS2	0.00138548241370558	nmf51
PTPRT	0.00132052751667249	nmf51
KCNIP4	0.00130818393216076	nmf51
IL1RAPL2	0.00124662387036399	nmf51
KCNH7	0.00123677182503967	nmf51
SORCS1	0.00123570262737141	nmf51
NRG1	0.00122807301562333	nmf51
PTPRD	0.00122609890897187	nmf51
KCNIP4	0.00132048724621024	nmf52
CNTNAP2	0.00124588971014958	nmf52
NKAIN3	0.00121648176135771	nmf52
ROBO2	0.0011954083622773	nmf52
OPCML	0.00119525649997215	nmf52
HS6ST3	0.00118458750566573	nmf52
NEGR1	0.00118218211754957	nmf52
RBFOX1	0.0011684491304665	nmf52
SDK1	0.00116710126433927	nmf52
NKAIN2	0.0011626638747259	nmf52
GALNTL6	0.00171713606287818	nmf53
ROBO2	0.00150880139624888	nmf53
DPP10	0.0015056471601075	nmf53
BRINP3	0.00139292854364934	nmf53
PTPRD	0.00138669894035	nmf53
CSMD1	0.00136389205678933	nmf53
KIAA1217	0.00131583630058529	nmf53
LINGO2	0.00122948306713299	nmf53
FRMPD4	0.00122892173393745	nmf53
NKAIN2	0.00121307648356105	nmf53
CNTN4	0.00136858001297201	nmf54
TSHZ2	0.00132050668381944	nmf54
ASIC2	0.0013151703949584	nmf54
ZNF385D	0.00126825306219304	nmf54
CSMD1	0.00124573023968964	nmf54
OPCML	0.0012294871126565	nmf54
LRRC4C	0.00120379988151027	nmf54
DCC	0.00118997273739604	nmf54
NKAIN2	0.00116702323273548	nmf54
LRP1B	0.00116561718835922	nmf54
RPS24	0.00968933800295895	nmf55
RPL26	0.00948101387668383	nmf55
RPS27A	0.00909028922781145	nmf55
RPL32	0.0088123074673945	nmf55
RPS12	0.00876233015066357	nmf55
RPLP1	0.00868354842782094	nmf55
TPT1	0.008264985957503	nmf55
RPL34	0.008214385909575	nmf55
RPS8	0.00810705245500658	nmf55
EEF1A1	0.00799528657246414	nmf55
MALAT1	0.00749350871392824	nmf56
KCNIP4	0.0074510790008176	nmf56
MEG3	0.00712786585900797	nmf56
RBFOX1	0.00704312655454871	nmf56
CSMD1	0.00704074938875597	nmf56
PCDH9	0.0066590528006797	nmf56
LRP1B	0.00593502919806722	nmf56
LSAMP	0.00592340919377591	nmf56
NRXN3	0.00587940557746714	nmf56
CNTNAP2	0.00584951429313043	nmf56
VTI1A	0.00941191126584431	nmf57
JMJD1C	0.00925584517691234	nmf57
SGMS1	0.00887594177147097	nmf57
ADK	0.00850535534262966	nmf57
CCNY	0.00756934333281919	nmf57
DIP2C	0.00745576457891249	nmf57
FRMD4A	0.00740742497250081	nmf57
MAPK8	0.00726644067909555	nmf57
NRG3	0.00725354626235317	nmf57
MLLT10	0.0072012175742186	nmf57
PDE4D	0.00954567635264298	nmf58
FBXL17	0.00904465492765505	nmf58
FER	0.00811342629677794	nmf58
FAM172A	0.00764516899954636	nmf58
ZSWIM6	0.00723947664360193	nmf58
CTNND2	0.00722872240880542	nmf58
WDR70	0.00681411932494281	nmf58
PPP2R2B	0.0066058467662922	nmf58
SSBP2	0.00653489346203362	nmf58
TENM2	0.0065189190484788	nmf58
DENND1A	0.00853005928964433	nmf59
GNAQ	0.00805353386824134	nmf59
MLLT3	0.00790109644155121	nmf59
PTPRD	0.0077870655437773	nmf59
KDM4C	0.00756429448715192	nmf59
AOPEP	0.00749728823042227	nmf59
ZCCHC7	0.00747167052868283	nmf59
NTRK2	0.00734112126994066	nmf59
RFX3	0.00651840689434966	nmf59
FOCAD	0.00625692551973816	nmf59
EPHA6	0.00145894566413726	nmf60
PTPRT	0.00145226276192677	nmf60
ROBO1	0.00140750574838412	nmf60
NRXN3	0.00134898506963995	nmf60
KIRREL3	0.00134064723401076	nmf60
UNC5D	0.00132525535875033	nmf60
GRID2	0.00132427798598495	nmf60
SPOCK3	0.00130152890491845	nmf60
DLGAP1	0.0012801414440648	nmf60
RBFOX1	0.00125427244344481	nmf60
SLC24A3	0.00120562486899866	nmf61
KCNMB2	0.0011940970345501	nmf61
TAFA1	0.00117217629908744	nmf61
CACNA2D3	0.00115712649282692	nmf61
CPNE4	0.00115545349008224	nmf61
CADPS2	0.00112346122345778	nmf61
ZBTB20	0.00110104926550105	nmf61
DCC	0.00108739716386345	nmf61
KCNQ5	0.00107919589947803	nmf61
PRKCA	0.00107494578675599	nmf61
PCDH11X	0.00190789650041949	nmf62
GALNTL6	0.00181587004186	nmf62
DPP10	0.00168738365723736	nmf62
LUZP2	0.00157145625695917	nmf62
KCNIP4	0.00154744207133744	nmf62
ROBO2	0.00152056524163434	nmf62
LRRTM4	0.0015114876922045	nmf62
PTPRD	0.00146166147825944	nmf62
HS6ST3	0.00142635753635133	nmf62
ALCAM	0.00141555851591702	nmf62
DPP10	0.00192080772072032	nmf63
CDH12	0.0015119034264623	nmf63
PTPRG	0.00141096891495924	nmf63
SOX5	0.00136744700177033	nmf63
MGAT4C	0.00132448911109786	nmf63
SLIT2	0.00126731935389879	nmf63
GPC5	0.00124422202518868	nmf63
DCC	0.00123789124621253	nmf63
CNTNAP2	0.00123470950756931	nmf63
TENM2	0.001229748994224	nmf63
DPP10	0.0020187505860622	nmf64
ROBO2	0.0019170319602015	nmf64
KCNIP4	0.00156625966625143	nmf64
OPCML	0.00154311988279688	nmf64
KCTD8	0.00138190778748037	nmf64
LRP1B	0.00137639886969461	nmf64
RBFOX1	0.00136422070654207	nmf64
CPNE4	0.00136121936549035	nmf64
MSC-AS1	0.00135018080241274	nmf64
LRRC4C	0.00133395999956943	nmf64
ROBO2	0.00199917963896312	nmf65
DPP10	0.00159402504735772	nmf65
PTPRT	0.00154381978658795	nmf65
FRMPD4	0.00154094343903594	nmf65
KIAA1217	0.00143387473582702	nmf65
NRG1	0.00141226504828483	nmf65
PTPRD	0.00135584392636247	nmf65
CSMD1	0.00129792576734778	nmf65
NKAIN2	0.0012867687091452	nmf65
GRID2	0.0012795396361959	nmf65
HSPH1	0.00193208291082164	nmf66
HOMER1	0.00188493297402227	nmf66
ELOVL5	0.00165584059855091	nmf66
ZNF331	0.00154720617810612	nmf66
DNAJA1	0.00149983176997935	nmf66
ABCB1	0.00149283790154372	nmf66
NR4A3	0.00135503798654882	nmf66
NTRK2	0.00133694233440438	nmf66
PTGES3	0.00130196965996976	nmf66
DNAJA4	0.00122338236454564	nmf66
RELN	0.00238320002186781	nmf67
ERBB4	0.00183820795620845	nmf67
ADARB2	0.00169045933692045	nmf67
INPP4B	0.00168966139576209	nmf67
CNTN5	0.00163948213642039	nmf67
CHRM3	0.00150636632909663	nmf67
GALNTL6	0.00145617119276601	nmf67
MGAT4C	0.00142051328452125	nmf67
CNTNAP2	0.00141867753192507	nmf67
FGF14	0.00140446799920089	nmf67
ROBO2	0.00226825395641059	nmf68
LRRTM4	0.00178291024275866	nmf68
DPP10	0.00172695541705978	nmf68
KCNIP4	0.00171399907883873	nmf68
AC019211.1	0.00164120004357992	nmf68
PTPRD	0.00156412764633926	nmf68
AGBL1	0.00150316574445614	nmf68
NCAM2	0.00147132827876782	nmf68
HS6ST3	0.00145648471604772	nmf68
AC011287.1	0.00142869314609239	nmf68
ROBO1	0.00151849757801091	nmf69
NRG1	0.00151182166195668	nmf69
DPP10	0.00142843553795082	nmf69
PARD3	0.00139060304637677	nmf69
LRRTM4	0.00138701784750707	nmf69
TAFA2	0.00138134383776727	nmf69
IQCJ-SCHIP1	0.00131979182231319	nmf69
NKAIN2	0.00131610989950449	nmf69
CSMD1	0.00130340526845879	nmf69
RBFOX1	0.00129840470518359	nmf69
ATP10A	0.00199285723009055	nmf70
ABCB1	0.0019032443261937	nmf70
FLT1	0.00174281476312853	nmf70
ST6GALNAC3	0.00169314447434821	nmf70
THSD4	0.0016827695595424	nmf70
PTPRG	0.00156308901357653	nmf70
SLC39A10	0.00150768201254735	nmf70
IGF1R	0.00146676303472081	nmf70
MYRIP	0.00145411292284004	nmf70
ST6GAL1	0.00142964283463887	nmf70
TBC1D5	0.00851061631301674	nmf71
UBE2E2	0.00817462528518584	nmf71
FHIT	0.00732948277083156	nmf71
ROBO2	0.00706173789295439	nmf71
LSAMP	0.00702387308904903	nmf71
NLGN1	0.00696186904306491	nmf71
MBNL1	0.00683361434437118	nmf71
AC092691.1	0.00682494726452886	nmf71
IQCJ-SCHIP1	0.00675082873845882	nmf71
CADM2	0.00672793393803854	nmf71
PRKN	0.0109218292368588	nmf72
ARID1B	0.0105275283079327	nmf72
PHACTR1	0.0101040896334427	nmf72
ADGRB3	0.00991377692169052	nmf72
BTBD9	0.00979102502876383	nmf72
ATXN1	0.00958364454468184	nmf72
FARS2	0.00931868410819653	nmf72
ASCC3	0.00885282524860495	nmf72
CDKAL1	0.00873686002946827	nmf72
SUPT3H	0.00835552649399928	nmf72
ADARB2	0.00194234798375454	nmf73
CNR1	0.00180796957739759	nmf73
ROBO2	0.00163973114317572	nmf73
KCNQ5	0.0016178935440854	nmf73
NPAS3	0.00156238164611479	nmf73
NRXN3	0.00150583625272643	nmf73
CCK	0.0014738520226446	nmf73
ZNF385D	0.0014408713830571	nmf73
ERBB4	0.00143110870197871	nmf73
GRIP1	0.00143001447184276	nmf73
GRIK1	0.00234792331467562	nmf74
ROBO2	0.00198017340040512	nmf74
NRXN3	0.00181222597145514	nmf74
ROBO1	0.00177469577315323	nmf74
KIAA1217	0.00168032305671477	nmf74
NXPH1	0.00167588912247656	nmf74
RBFOX1	0.00166339549349617	nmf74
SPOCK3	0.00159811012731712	nmf74
SYNPR	0.00155452460372582	nmf74
CNTNAP2	0.00154518335973285	nmf74
GAPDH	0.00802567424400217	nmf75
HSP90AA1	0.0077442092385838	nmf75
CLU	0.00742411722164659	nmf75
ACTB	0.00682153537611457	nmf75
HSP90AB1	0.0067794975082932	nmf75
SYT1	0.00630322042994433	nmf75
CALM1	0.00623859462795652	nmf75
PEBP1	0.00616052979923156	nmf75
CKB	0.00597733693222462	nmf75
MAP1B	0.00558124751439169	nmf75
DPP10	0.00236611392202008	nmf76
AC012405.1	0.00224569258755393	nmf76
DCLK1	0.00183462446315918	nmf76
GFAP	0.00171291081963816	nmf76
LINC00609	0.00168751503006576	nmf76
NPAS3	0.00162648031585859	nmf76
NRG3	0.00160709731603148	nmf76
CTNND2	0.00158851865346959	nmf76
SORBS1	0.00155117009282573	nmf76
MALAT1	0.00153796227042862	nmf76
PLP1	0.00401684185126238	nmf77
CNP	0.00344723680907552	nmf77
SCD	0.00321389172504923	nmf77
PTGDS	0.00295086847912329	nmf77
CRYAB	0.00292493561544339	nmf77
PTMA	0.00281924450480225	nmf77
FTH1	0.00271124609692878	nmf77
DBNDD2	0.00265818760544976	nmf77
FTL	0.00227258328559362	nmf77
PPP1R14A	0.0022053644246617	nmf77
KCNIP4	0.00156729147520894	nmf78
TSHZ2	0.00155412798058371	nmf78
TENM2	0.00145899255021535	nmf78
CDH12	0.00144232773473361	nmf78
CSMD1	0.00132586057860183	nmf78
CNTN4	0.00128942443529182	nmf78
RBFOX1	0.00125645102172322	nmf78
IQCJ-SCHIP1	0.00123407271098757	nmf78
NLGN1	0.00121951566909066	nmf78
KCNQ5	0.00118317680260825	nmf78
SLC1A2	0.00401819172863635	nmf79
GPC5	0.00368099121204376	nmf79
MALAT1	0.00367429461144649	nmf79
NTM	0.00336209121758569	nmf79
CTNNA2	0.00330381315387434	nmf79
NRXN1	0.00324781693443056	nmf79
NPAS3	0.00317635939083797	nmf79
LSAMP	0.00314899583462775	nmf79
ADGRV1	0.00312061630521417	nmf79
PITPNC1	0.00305495580193295	nmf79
GRID2	0.0103686206781546	nmf80
KCNIP4	0.0102169024825896	nmf80
LRBA	0.00977820207439821	nmf80
WDFY3	0.0095767461947024	nmf80
RAPGEF2	0.00935345366702756	nmf80
PCDH7	0.00900548852336498	nmf80
TBCK	0.00891806366275993	nmf80
ADGRL3	0.00887818268411985	nmf80
NR3C2	0.00839004002381038	nmf80
MAPK10	0.00832658692210578	nmf80
DPP10	0.00179075780672315	nmf81
APOE	0.00167788148634335	nmf81
CST3	0.00159519702705932	nmf81
AQP4	0.00152173446434798	nmf81
CLU	0.00142914699788612	nmf81
CTNNA2	0.00134231372710097	nmf81
SLC1A2	0.00132599347307948	nmf81
SPARCL1	0.00130647076585414	nmf81
ID4	0.00125087103442682	nmf81
AGT	0.00121107801773789	nmf81
MALAT1	0.00430486696249528	nmf82
SYNDIG1	0.00429188303676221	nmf82
PLXDC2	0.00419178294619361	nmf82
LRMDA	0.00397917592907363	nmf82
FRMD4A	0.00397503475885122	nmf82
SFMBT2	0.00387185926073988	nmf82
DOCK4	0.00380502938838675	nmf82
DLEU1	0.00348795838868638	nmf82
ITPR2	0.0034670887160077	nmf82
MEF2A	0.00339039232350416	nmf82
TENM2	0.00165371225915653	nmf83
ADARB2	0.00163492098978722	nmf83
ROBO1	0.00152503545019611	nmf83
HTR2C	0.00148687260837281	nmf83
KCTD16	0.00144449548913046	nmf83
ERBB4	0.0014431660435773	nmf83
LUZP2	0.00140963642905266	nmf83
GRIK1	0.00140453175435123	nmf83
PRKCA	0.00138984597709724	nmf83
CSMD1	0.00137127954186152	nmf83
GPC5	0.00265707210697603	nmf84
DCC	0.0017951294495791	nmf84
CNTN5	0.00157331387020698	nmf84
KCNIP4	0.00155658661327567	nmf84
TAFA2	0.00145342365459341	nmf84
HS6ST3	0.00140211017392991	nmf84
UNC5D	0.00137991570291748	nmf84
ROBO2	0.00134928195086285	nmf84
EPHA6	0.0013385736670088	nmf84
NKAIN2	0.00133099752769846	nmf84
DLC1	0.00248403166740789	nmf85
GPC5	0.00244828960360744	nmf85
ATP1A2	0.00237337890268667	nmf85
SLC6A1	0.00216986528368729	nmf85
PRKG1	0.00209297990779501	nmf85
LAMA2	0.00205238076745512	nmf85
GRM3	0.00202959486899933	nmf85
EPS8	0.00196419011023266	nmf85
CACNA1C	0.00191588421923919	nmf85
PDE8B	0.00186062116488934	nmf85
KCNIP4	0.00187578979022116	nmf86
UNC5D	0.00179035386764597	nmf86
ERBB4	0.00175132840626899	nmf86
GALNTL6	0.00157128643282894	nmf86
PCDH11X	0.00154245767644218	nmf86
SOX2-OT	0.00146906371928786	nmf86
RBFOX1	0.00146223057883654	nmf86
NRXN3	0.00142281124219029	nmf86
NRG1	0.00141840374175738	nmf86
PRKG1	0.00137592473871802	nmf86
DPP10	0.0012440265394252	nmf87
CFAP299	0.00121388598265213	nmf87
CFAP54	0.00110918070588156	nmf87
DNAH9	0.00110526218480575	nmf87
MALAT1	0.0010827879795515	nmf87
NPAS3	0.00100270466687783	nmf87
TMEM232	0.000994124690600913	nmf87
AGBL4	0.000991910615516054	nmf87
C8orf34	0.000981624907914857	nmf87
DCDC1	0.000964937208001926	nmf87
DPP10	0.00215358788032745	nmf88
ERBB4	0.00184692141311824	nmf88
THSD7A	0.00156755142996701	nmf88
RBFOX1	0.00140163396073304	nmf88
ZNF385D	0.00139463815632678	nmf88
GRIP1	0.00137418850649239	nmf88
DLGAP1	0.00134979124305871	nmf88
NRXN3	0.0013401002723975	nmf88
CNTNAP2	0.00133900927424336	nmf88
GRIA4	0.0013304296574344	nmf88
B2M	0.00225999897270653	nmf89
IFITM3	0.00198256651550166	nmf89
IFI27	0.00196567759874726	nmf89
VIM	0.00196342141046581	nmf89
HLA-B	0.00176173416955373	nmf89
PTMA	0.00175288547058229	nmf89
RPL10	0.00175007831419211	nmf89
H3F3B	0.00165182994223151	nmf89
RPS28	0.00162683592709862	nmf89
HLA-A	0.00159854114743399	nmf89
FOXP1	0.00153545345264062	nmf90
PLXDC2	0.00146559122657551	nmf90
ARHGAP24	0.00142919702163189	nmf90
CD74	0.00134189246887085	nmf90
ARHGAP15	0.00130395950431842	nmf90
SORL1	0.00129253802848547	nmf90
KCNMA1	0.00126740166145503	nmf90
DOCK4	0.00126703830107198	nmf90
NEAT1	0.00124641230693248	nmf90
TANC2	0.00123536890954126	nmf90
ELOVL5	0.00478635626181145	nmf91
NR4A1	0.00389922414833901	nmf91
FOS	0.00380606031486034	nmf91
ATP1B3	0.00333602221895614	nmf91
NR4A3	0.00307168804903886	nmf91
ARIH1	0.00301340120729768	nmf91
IDI1	0.0028925994017021	nmf91
PER1	0.0028571482890412	nmf91
ZFAND5	0.00273495671209651	nmf91
ZNF331	0.00267733037084658	nmf91
MT-CO3	0.0513023636519857	nmf92
MT-ATP6	0.0510948956739242	nmf92
MT-ND4	0.048075836882892	nmf92
MT-CO2	0.0465450715137758	nmf92
MT-CYB	0.0463256139940926	nmf92
MT-ND1	0.043040801721712	nmf92
MT-ND2	0.0416388348259497	nmf92
MT-CO1	0.0399788577074934	nmf92
MT-ND3	0.0386295983706925	nmf92
MT-ND5	0.031204584012003	nmf92
RBFOX1	0.00132979058197947	nmf93
SGCZ	0.00125102441049779	nmf93
PHACTR1	0.00121411986780586	nmf93
IL1RAPL1	0.00113765911274052	nmf93
CSMD1	0.00113021447444307	nmf93
RYR2	0.0010958061020901	nmf93
DCC	0.00108772768746809	nmf93
LRRC7	0.00105537286929824	nmf93
RYR3	0.00104898801901155	nmf93
SLC35F3	0.00104451508553196	nmf93
TTR	0.0603590556815174	nmf94
MALAT1	0.00687055657503278	nmf94
IGFBP7	0.00594807881446504	nmf94
CST3	0.004482408832597	nmf94
EEF1A1	0.00443569724431834	nmf94
MT-CO2	0.00429542759069444	nmf94
MT-CYB	0.00395078934295209	nmf94
RPL41	0.00387840840910172	nmf94
MT-CO3	0.00387564272322264	nmf94
SERF2	0.00339940920407947	nmf94
CEMIP	0.00240552978604295	nmf95
LAMA2	0.00234649823934565	nmf95
RORA	0.00220216571461415	nmf95
RBMS3	0.0021249284357332	nmf95
FLRT2	0.00209683265034181	nmf95
RNF220	0.00189499232748668	nmf95
MALAT1	0.00189204448441119	nmf95
MIR99AHG	0.00188786718469709	nmf95
BICC1	0.00172059431711928	nmf95
COLEC12	0.00171865682606544	nmf95
MALAT1	0.00262177345348908	nmf96
SLC9A9	0.00257705258976074	nmf96
LRMDA	0.00256805729534796	nmf96
FRMD4B	0.00219035456626573	nmf96
ARHGAP24	0.00203140760317033	nmf96
FCHSD2	0.00199516793931555	nmf96
RBM47	0.00197274595096423	nmf96
NEAT1	0.00195476307465412	nmf96
ITPR2	0.0019425501290004	nmf96
PLXDC2	0.00193230456570881	nmf96
ARL15	0.00269173402077026	nmf97
MECOM	0.00212324810275339	nmf97
MALAT1	0.00210092246958921	nmf97
PTPRG	0.00198973075316339	nmf97
NEAT1	0.00195374480464376	nmf97
PLCB4	0.00177331299242507	nmf97
PTPRM	0.00172132960977314	nmf97
ST6GALNAC3	0.00168323501568428	nmf97
AC019197.1	0.00164841900657337	nmf97
PLPP1	0.00162231000140964	nmf97
SRGN	0.0029657874945732	nmf98
HIF1A	0.00268420362422945	nmf98
GNA13	0.00251823554118547	nmf98
CD83	0.00250177700653415	nmf98
CTSB	0.00247280696767474	nmf98
PADI2	0.00230816832204832	nmf98
TNFRSF1B	0.00226728764871488	nmf98
OLR1	0.00221530084919224	nmf98
CREM	0.00213438112309943	nmf98
ELL2	0.00207090687908592	nmf98
TAGLN	0.0027354193503808	nmf99
PRKG1	0.00254648151510089	nmf99
ACTA2	0.00249376363502793	nmf99
MYH11	0.00236969952914154	nmf99
MYL9	0.00230218643395068	nmf99
MALAT1	0.0022555031865139	nmf99
CALD1	0.00215238300739888	nmf99
ZFHX3	0.00205388759082445	nmf99
SLIT3	0.0020359587480127	nmf99
SORBS2	0.00202494322083238	nmf99
MALAT1	0.0027094172806723	nmf100
MBNL1	0.00203431865990039	nmf100
PTPRC	0.00181860123800906	nmf100
ARHGAP15	0.00180889424404435	nmf100
SKAP1	0.00171694337646708	nmf100
PARP8	0.00171645031879417	nmf100
PIP4K2A	0.0016722607180348	nmf100
PRKCH	0.00161574748882237	nmf100
ANKRD44	0.00159657653511904	nmf100
CHST11	0.00157629632796864	nmf100
